# Recruitment of PI4KIIIβ to the Golgi by ACBD3 is dependent on an upstream pathway of a SNARE complex and golgins

**DOI:** 10.1101/2023.04.13.536018

**Authors:** Danièle Stalder, Igor Yakunin, David C. Gershlick

## Abstract

ACBD3 is a protein localised to the Golgi apparatus and recruits other proteins, such as PI4KIIIβ, to the Golgi. However, the mechanism through which ACBD3 itself is recruited to the Golgi is poorly understood. This study demonstrates there are two mechanisms for ACBD3 recruitment to the Golgi. First, we identified that an MWT^374-376^ motif in the unique region upstream of the GOLD domain in ACBD3 is essential for Golgi localisation. Second, we use unbiased proteomics to demonstrate that ACBD3 interacts with SCFD1, a Sec1/Munc-18 (SM) protein, and a SNARE protein, SEC22B. CRISPR-KO of SCFD1 causes ACBD3 to become cytosolic. We also found that ACBD3 is redundantly recruited to the Golgi apparatus by two golgins: golgin-45 and giantin, which bind to ACBD3 through interaction with the MWT^374-376^ motif. Taken together, our results demonstrate that ACBD3 is recruited to the Golgi in a two-step sequential process, with the SCFD1-mediated interaction occurring upstream of the interaction with the golgins.
