## Supplementary material for "Recruitment of PI4KIIIβ to the Golgi by ACBD3 is dependent on an upstream pathway of a SNARE complex and golgins": TableS1

### Sheet: Sheet1
	logFC	AveExpr	t	P.Value	adj.P.Val	B	gene	sig
ACBD3	8.1043	30.7683	8.73391	3.72e-05	0.00101097	1.48433	ACBD3	P < 0.01
FHDC1	6.83543	18.9092	5.59543	0.000598822	0.0054894	-0.178954	FHDC1	P < 0.01
GOLGB1	6.75023	19.4753	3.63664	0.00756131	0.0227069	-2.13013	GOLGB1	P < 0.05
BLZF1	5.40477	18.2204	3.59061	0.00805727	0.0227069	-2.18253	BLZF1	P < 0.05
LMAN2	4.49728	17.8395	3.89074	0.0050116	0.01942	-1.8028	LMAN2	P < 0.05
TMED10	4.19664	18.8473	4.10671	0.00374012	0.0165634	-1.56667	TMED10	P < 0.05
TMED9	4.18728	18.3621	4.16688	0.00345152	0.0165634	-1.50247	TMED9	P < 0.05
PICALM	3.63161	18.4995	3.39758	0.0100264	0.0259014	-2.37414	PICALM	P < 0.05
SEC22B	3.60208	17.4681	5.00292	0.00119531	0.00741095	-0.682149	SEC22B	P < 0.01
CHST14	3.27685	17.4043	5.44766	0.000708309	0.0054894	-0.298687	CHST14	P < 0.01
SCFD1	1.74505	16.8434	2.49153	0.0386959	0.089655	-3.51579	SCFD1	P > 0.05
GOLGA2	1.20453	16.3827	1.39162	0.203126	0.388088	-4.88286	GOLGA2	P > 0.05
HERC1	0.884443	21.7687	1.16548	0.278841	0.437231	-5.1203	HERC1	P > 0.05
GRB2	0.657304	18.8699	0.315309	0.761232	0.842792	-5.70141	GRB2	P > 0.05
ANXA2	0.40819	23.5478	0.567187	0.58737	0.728339	-5.59118	ANXA2	P > 0.05
RAB14	0.373436	18.2454	0.188294	0.855705	0.914719	-5.7338	RAB14	P > 0.05
MAPRE1	-0.0978321	16.5531	-0.0726824	0.943984	0.943984	-5.74918	MAPRE1	P > 0.05
ARL1	-0.214456	18.7101	-0.0966634	0.925559	0.943984	-5.74711	ARL 1.00	P > 0.05
KPNA2	-0.540765	16.8071	-0.504665	0.62847	0.74933	-5.62404	KPNA2	P > 0.05
RAB6B	-0.61146	17.631	-0.409347	0.693872	0.796668	-5.66724	RAB6B	P > 0.05
PRMT5	-0.851753	20.2635	-0.694302	0.508047	0.656227	-5.51444	PRMT5	P > 0.05
STX6	-1.52871	18.9271	-0.915533	0.388765	0.523987	-5.34801	STX6	P > 0.05
CLASP1	-1.77112	15.6017	-1.36324	0.212822	0.388088	-4.91391	CLASP1	P > 0.05
CLCC1	-1.80662	17.5128	-1.07491	0.316201	0.466773	-5.20689	CLCC1	P > 0.05
SEC16A	-1.90521	18.2081	-1.00108	0.348387	0.490909	-5.27434	SEC16A	P > 0.05
MTOR	-2.00438	17.8612	-1.16002	0.282085	0.437231	-5.12503	MTOR	P > 0.05
ROCK1	-2.60066	16.6123	-2.47884	0.0404893	0.089655	-3.54436	ROCK1	P > 0.05
GARS	-2.8173	19.7777	-1.21018	0.263433	0.437231	-5.07488	GARS	P > 0.05
SNX1	-2.91817	19.0219	-1.64742	0.141133	0.291674	-4.58928	SNX1	P > 0.05
ANXA1	-4.39134	17.7023	-3.67175	0.00720518	0.0227069	-2.09042	ANXA1	P < 0.05
NSDHL	-6.52086	17.4977	-8.03767	6.52e-05	0.00101097	1.19083	NSDHL	P < 0.01
