## Supplementary material for "Recruitment of PI4KIIIβ to the Golgi by ACBD3 is dependent on an upstream pathway of a SNARE complex and golgins": TableS2

### Sheet: Sheet1
Target name	Sequence
SEC22B_1_F	AACAATGATCGCCCGAGTGG
SEC22B_2_F	AGTTGTGCTCGAAGAAACCT
GRB2_1_F	ATGTGATCAGAACTGGTACA
GRB2_2_F	GACGAGCTGAGCTTCAAAAG
RAB14_1_F	CATATAACCACTTAAGCAGC
RAB14_2_F	TTTCTTGGCAGCCTCAAGGA
TMED10_1_F	GAGATGGCAAGGACCAATCT
TMED10_2_F	GAGGAGATGCGTGATACCAA
CHST14_1_F	GGAACACCAGGTCACTGCGG
CHST14_2_F	GCTGGAAATCGGACGTGAGG
ACBD3_1_F	GAGCTTGACAAACTCCACCA
ACBD3_2_F	GAAACAACAGGAAGTAGTAG
PICALM_1_F	AGGTTGCACCAACAACCGCT
PICALM_2_F	GGAACACTTCCCATTTGTGG
TMED9_1_F	ACAGATCTGGTGCTCACCAG
TMED9_2_F	CAGGTGGAGCAAGATGGCTG
BLZF1_1_F	AAGTTACTGGTGGCTTCTGT
FHDC1_1_F	ATTATCTCTGGAGAACACGG
FHDC1_2_F	GACAAAGTTCACCATCCCGC
GOLGB1_6_F	GCAAGTCAACGACCTGAGCA
GOLGA3_1_F	CCGCTGAGCACCAAGACCAG
GOLGA3_2_F	GGAGGACGTCCTTAATGGAG
GOLGA2_1_F	GAGCCGGTACCAACAGCTAG
GOLGA2_2_F	AGCATGCTGAGTGTGAGCCA
SCFD1_1_F	CAGCACTACCACTAAACCAA
SCFD1_2_F	AGATATCACAGACACGGAAA
LMAN2_1_F	GTGACTGCGGATATAACTGA
LMAN2_2_F	CCAGGAAGATGGCTAAGCCG
