## Supplementary material for "Recruitment of PI4KIIIβ to the Golgi by ACBD3 is dependent on an upstream pathway of a SNARE complex and golgins": TableS3

### Sheet: Sheet1
Gene Name	Sequence Fw	Sequence Rv
SCFD1	TATGGCAGCACTACCACTAAAC	CAGGTTCTTCACTCCTTCCATC
GOLGB1	CCAGGAGAAGGAGGAACTAATC	GGAGCTGTTGCTTCATCATTAC
BLZF1	AGAAGGTTACTACAGGACAAAGAAG	CCAACAGAAGCCACCAGTAA
ACBD3	AAGAGGAAAGGAGACGGATAGA	GATACTGTTGGGCTGCATACT
FHDC1	CGGAGCATGAACATTGGGATA	CGCAAGGTCTCTGATCCATAAT
LMAN2	CAAAGAGGGCTCTATCTGGAAC	CTGTGCCGTGGACTTTGA
TMED10	ACAGATTCTGCTGGCCATATT	GATCACGAGTTGGTCAGGTATC
TMED9	CATGTTTGTGGAGGTGAAGGA	GGGTATGGGAAGTGAAAGTGAA
PICALM	CAGAGGTGATATACCAGACCTTTC	GCTTGCAGCTGTAGAATCTTTG
SEC22B	GATGTACCTTGGAAGCAGGAG	GGGAAGGCAGCTTCACATAA
CHST14	GAGATACCTGGTGGATGAGGA	CATAGGAGCCCACAAAGTCATAG
GOLGA2	CAACTCTCCCAACAGCTCAA	CAGATCCTTCAGGTTAGCAGAC
GRB2	GGCTTCATTCCCAAGAACTACA	CCGCTGTTTGCTAAGCATTTC
RAB14	GGAGCGATTTAGGGCTGTTA	ACCAGCTGCTTAAGTGGTTAT
GOLGA3	TGGAAGAGTTTGAAGGTGAGAG	CTGGTCTCGCTGGAGTAAAG
